# Components of an ESCRT-independent nuclear envelope assembly pathway

**DOI:** 10.64898/2026.02.01.703137

**Authors:** Emma M. Sydir, M Humam Farra, Abigail L. Whitford, Shea Hinojosa, Pei-Yi Kao, Joao A. Paulo, Sharan Swarup, C. Patrick Lusk, J. Wade Harper, I-Ju Lee, David Pellman

## Abstract

In many cells, the nuclear envelope (NE) must be reassembled after mitosis and holes in the nuclear membrane must be “sealed.” During NE assembly, the NE-specific adaptor, Cmp7, recruits/activates ESCRT-III proteins to mediate NE sealing. However, recent evidence suggests the presence of additional mechanisms. In a screen using the fission yeast, *S. japonicus*, we recently implicated the ESCRT adaptor, Alx1, and a conserved, but little studied protein, Vid27, in Cmp7-independent NE assembly. Here, we provide direct evidence that Alx1 functions in a Cmp7- and ESCRT-independent NE assembly pathway via positive regulation of Vid27. Consistent with a role in membrane remodeling, Vid27 localizes to sites of postmitotic NE sealing and is essential in *S. japonicus*. Alx1 and Vid27 interact and mutations disrupting the predicted interaction interface abolish Alx1’s enhancement of Vid27 function at the NE. These findings define components of a new Cmp7- and ESCRT-independent NE assembly pathway, advancing our understanding of mechanisms that maintain the integrity of the nucleus.
