## Supplementary material for "Components of an ESCRT-independent nuclear envelope assembly pathway": Table S1

### Sheet: Sheet1
Genotype	Spores inferred/confirmed to have genotype	Percent spores viable
vid27Δ	34	0
vid27-mNeonGreen cmp7Δ	24	0
vid27-F429mNeonGreen cmp7Δ	25	80
vid27ΔN	37	0
vid27ΔC cmp7Δ	20	0
vid27ΔC lem2Δ	22	0
vid27ΔC nur1Δ	24	0
vid27ΔPH2 les1Δ	43	0
