## Supplementary material for "Components of an ESCRT-independent nuclear envelope assembly pathway": Table S3

### Sheet: Sheet1
Strain	Genotype	Source	Figure
IJY1525	vid27-m93 cmp7Δ::kanMX6 ura4-D3 ade6-dom?	this study	S5E
IJY1545	vid27-G67R alx1Δ::kanMX6 cmp7Δ GFP-NLS Nup85-mCherry mat-2017 ura4-D3 ade6-domE	this study	4H, S4C
NIG5386	mat-2017 ura4-D3 ade6-domE	Furuya and Niki, 2011	1C, 3C-F
NIG5572	mat-P2028 ura4-D3 ade6-domK	Furuya and Niki, 2011	4A-B, 4E-F, 5E-F, 6E, S1A-B, S3A-B, S3E, S4B, S6B
PY7509	cmp7Δ::kanMX6 GFP-NLS::ura4+ nup85-mCherry::ura4+ ade6-domE? ura4-D3	Lee et al., 2020	1B, S1A
PY7534	alx1Δ::kanMX6 mat-2017 ura4-D3 ade6-domE	Lee et al., 2020	4C, 4G
PY7536	lem2-mNeonGreen-hphMX6 mat-2017 ura4-D3 ade6-domE_x001D__x001D__x001D__x001D__x001D__x001D__x001D__x001D__x001D__x001D__x001D__x001D__x001D__x001D_	this study	S5A-B, S5A-B
PY7538	alx1-mNeonGreen-hphMX6 mat-2017 ura4-D3 ade6-domE	this study	5F
PY7558	cmp7Δ::hphMX6 mat-P2028 ura4-D3 ade6-domK	this study	1A
PY7564	cmp7Δ::kanMX6 lem2-mNeonGreen-kanMX6 ura4-D3 ade6-dom?	this study	S5B
PY7571	alx1-E308V mat-P2028 ura4-D3 ade6-domK	Lee et al., 2020	6A-B, 6E
PY7574	cmp7Δ::hphMX6 ura4-D3 ade6-dom?	Lee et al., 2020	6E, S1C
PY7575	alx1-E308V cmp7Δ::kanMX6 ura4-D3 ade6-dom?	Lee et al., 2020	6C-E, S4D, S5D
PY7578	nur1Δ::natMX6 ade6-dom? ura4-D3 _x001D__x001D__x001D__x001D__x001D__x001D__x001D__x001D__x001D__x001D__x001D__x001D__x001D__x001D_	Lee et al., 2020
PY7580	vps32Δ::natMX6 GST-NLS-GFP::ura4+ Nup85-mCherry::ura4+ ura4sj-D3 ade6sj-domE?	Lee et al., 2020	4D, S4A
PY7581	alx1Δ::kanMX6 cmp7Δ GFP-NLS Nup85-mCherry mat-2017 ura4-D3 ade6-domE	this study	4H, S4C
PY7611	alx1-E308V ura4-D3 ade6-dom?	Lee et al., 2020	4C, S4B
PY7612	alx1-E308V-mNeonGreen-hphMX6 mat-P2028 ura4-D3 ade6-domK	Lee et al., 2020	6B
PY7621	alx1-TEV-6gly-3flag-hph mat-P2028 ura4-D3 ade6-domK	this study	4E, S4B
PY7622	alx1-E308V-TEV-6gly-3flag-hph mat-P2028 ura4-D3 ade6-domK	this study	4F, S4B
PY7636	vid27-mNeonGreen-hphMX6 ura4-D3 ade6-dom?	this study
PY7641	vid27Δ::ura4+ ura4-D3::kan-Pvid27-vid27-Tvid27 mat-P2028 ura4-D3 ade6-domK	this study	1C
PY7643	GST-NLS-GFP::ura4+ Nup85-mCherry::ura4+ Pbip-TIR-9myc::ura4+ ura4sj-D3 ade6sj-dom?	this study	1D-G, S1D-G, S2A
PY7644	vid27-3FLAG-mAID-SMASh-natMX6 GST-NLS-GFP::ura4+ Nup85-mCherry::ura4+ Pbip-TIR-9myc::ura4+ ura4sj-D3 ade6sj-dom?	this study	1D-G, S1D-G, S2B-C
PY7645	vid27-G67R mat-2017 ura4-D3 ade6-dom?	this study	1A, S1B, S3E
PY7646	vid27-G67R cmp7Δ::kanMX6 GST-NLS-GFP::ura4+ Nup85-mCherry::ura4+ ura4sj-D3 ade6-dom?	this study	1B, S1A
PY7652	vid27Δ(460-827AA) ura4-D3::kan-Pvid27-vid27-Tvid27 mat-P2028 ade6-domK	this study	3C
PY7653	vid27Δ(267-396AA) ura4-D3::kan-Pvid27-vid27-Tvid27 mat-P2028 ade6-domK	this study	3F
PY7654	vid27Δ(1-159AA) ura4-D3::kan-Pvid27-vid27-Tvid27 mat-P2028 ade6-domK	this study	3E
PY7655	vid27Δ(1-459AA) ura4-D3::kan-Pvid27-vid27-Tvid27 mat-P2028 ade6-domK	this study	3D, S3B
PY7656	vid27Δ(460-827AA) ura4-D3 ade6-dom?	this study	S3A, S3D, S3F
PY7657	vid27Δ(267-396AA) ura4-D3 ade6-dom?	this study	S3B
PY7658	vid27Δ(1-159AA) ura4-D3 ade6-dom?	this study	S3B
PY7659	vid27Δ(460-827AA)-mNeonGreen-kanMX6 ura4-D3 ade6-dom?	this study	3H
PY7660	vid27Δ(460-827AA)-6xGly-3FLAG-hph ura4-D3 ade6-dom?	this study	S3D, S3F
PY7662	vid27-F429flag-natMX6 mat-P2028 ura4-D3 ade6-domK	this study	4A, 4C, 5E, S3E, S6B
PY7664	vid27-m93 lem2-mNeonGreen-kanMX6 cmp7Δ::kanMX6 ura4-D3 ade6-dom?	this study	S5B
PY7667	vid27-G67R cmp7Δ::hphMX6 ura4-D3 ade6-dom?	this study	4G
PY7668	vid27-G67R-F429flag-kanMX6 ura4-D3 ade6-dom?	this study	4B-C, S3E
PY7671	vid27-F429flag-natMX6 alx1Δ::kanMX6 ura4-D3 ade6-dom?	this study	4C
PY7672	vid27-F429flag-natMX6 alx1-E308V ura4-D3 ade6-dom?	this study	4C, 6A
PY7673	vid27-G67R-F429flag-kanMX6 alx1-E308V ura4-D3 ade6-dom?	this study	4C
PY7674	vid27-G67R-F429flag-kanMX6 alx1Δ::kanMX6 ura4-D3 ade6-dom?	this study	4C
PY7678	vid27-F429mNeonGreen::kanMX6 mat-P2028 ura4-D3 ade6-domK	this study	2E, 3H
PY7679	vid27-F429mNeonGreen::kanMX6 cmp7Δ::hphMX6 ura4-D3 ade6-dom?	this study	2E
PY7683	vid27-G67R GST-NLS-GFP::ura4+ Nup85-mCherry::ura4+ ura4-D3 ade6-dom?	this study	1B, S1A
PY7684	kanMX6-Purg1-vid27 mat-P2028 ura4-D3 ade6-domK	this study	S1B-C
PY7685	vid27Δ(460-827AA) GST-NLS-GFP::ura4+ Nup85-mCherry::ura4+ ura4sj-D3 ade6sj-dom?	this study	3G, S3C
PY7686	vid27Δ(267-396AA) GST-NLS-GFP::ura4+ Nup85-mCherry::ura4+ ura4sj-D3 ade6sj-dom?	this study	3G, S3C
PY7687	vid27Δ(1-159AA) GST-NLS-GFP::ura4+ Nup85-mCherry::ura4+ ura4sj-D3 ade6sj-dom?	this study	3G, S3C
PY7688	vps68Δ::kanMX6 mat-P2028 ura4-D3 ade6-domK	this study	S4D-E
PY7689	vid27-G67R cmp7Δ::hphMX6 ura4-D3 ade6-dom?	this study	S4E, S5C
PY7690	vid27-F429mNeonGreen::kanMX6 nur1-mCherry-natMX6 ura4-D3 ade6-dom?	this study	2D, S6A
PY7692	alx1-E308V-K705E/K715E/R717E/K720E::kanMX6 mat-P2028 ura4-D3 ade6-domK	this study	6E
PY7693	vid27-E283K/E284K/E285K-F429flag::kanMX6 mat-P2028 ura4-D3 ade6-domK	this study	5E
PY7694	vid27-D281K/E283K/E284K/E285K/D291K/E344K-F429flag::kanMX6 mat-P2028 ura4-D3 ade6-domK	this study	5E
PY7695	alx1-E308V-R696E/K705E/K715E/R717E/K720E/K721E/R722E::kanMX6 mat-P2028 ura4-D3 ade6-domK	this study	6E
PY7696	alx1-K705E/K715E/R717E/K720E-mNeonGreen::hphMX6 vid27-F429-flag-natMX6 mat-P2028 ura4-D3 ade6-domK	this study	5F
PY7697	alx1-R696E/K705E/K715E/R717E/K720E/K721E/R722E-mNeonGreen::hphMX6 vid27-F429-flag-natMX6 mat-P2028 ura4-D3 ade6-domK	this study	5F
PY7698	vid27-E283K/E284K/E285K::hphMX6 mat-P2028 ura4-D3 ade6-domK	this study	6D
PY7699	vid27-D281K/E283K/E284K/E285K/D291K/E344K::hphMX6 mat-P2028 ura4-D3 ade6-domK	this study	6C
PY7700	vid27-F429flag-natMX6 alx1-mNeonGreen-hphMX6 ura4-D3 ade6-dom?	this study	5F
PY7701	vid27-E283K/E284K/E285K-F429flag::kanMX6 alx1-E308V ura4-D3 ade6-dom?	this study	6A
PY7702	vid27-D281K/E283K/E284K/E285K/D291K/E344K-F429flag::kanMX6 alx1-E308V ura4-D3 ade6-dom?	this study	6A
PY7703	alx1-E308V-K705E/K715E/R717E/K720E::kanMX6 cmp7Δ::hphMX6 ura4-D3 ade6-dom?	this study	6E
PY7704	alx1-E308V-R696E/K705E/K715E/R717E/K720E/K721E/R722E::kanMX6 cmp7Δ::hphMX6 ura4-D3 ade6-dom?	this study	6E
PY7705	alx1-E308V-K705E/K715E/R717E/K720E-mNeonGreen::hphMX6 vid27-F429-flag-natMX6 ura4-D3 ade6-dom?	this study	6B
PY7706	alx1-E308V-R696E/K705E/K715E/R717E/K720E/K721E/R722E-mNeonGreen::hphMX6 vid27-F429-flag-natMX6 ura4-D3 ade6-dom?	this study	6B
PY7707	vid27-F429mNeonGreen::kanMX6 nur1-mCherry-natMX6 alx1Δ::kanMX6 ura4-D3 ade6-dom?	this study	S6A
PY7708	vid27-F429mNeonGreen::kanMX6 nur1-mCherry-natMX6 alx1-m131 ura4-D3 ade6-dom?	this study	S6A
PY7709	vid27-3FLAG-mAID-SMASH-natMX6 Pbip-TIR-9myc::ura4+ nur1-mCherry-natMX6	this study	2A-C, S2D
PY7710	vid27-F429flag alx1-E308V-mNeonGreen-hphMX6 ura4-D3 ade6-dom?	this study	6B
PY7711	vid27-G67R-F429mNeonGreen::kanMX6 nur1-mCherry-natMX6 ura4-D3 ade6-dom?	this study	2D
PY7712	lem2-mNeonGreen-hphMX6 vid27Δ(460-827AA) ura4-D3 ade6-dom?	this study	S5A
PY7713	lem2-mNeonGreen-hphMX6 vid27Δ(1-159AA) ura4-D3 ade6-dom?	this study	S5A
PY7714	vid27-m93 lem2-mNeonGreen-kanMX6 ura4-D3 ade6-dom?	this study	S5B
PY7715	lem2Δ::natMX6 ura4-D3::kan-Plem2-lem2-Tlem2 mat-P2028 ade6-domK	this study	S5C
PY7717	les1Δ::kanMX6 mat-P2028 ura4-D3 ade6-domK	this study	S5D-E
PY7718	vid27Δ(267-396AA) ura4-D3 ade6-dom?	this study
PY7719	vps32Δ::natMX6 alx1-E308V GST-NLS-GFP::ura4+ Nup85-mCherry::ura4+ ura4sj-D3 ade6sj-dom?	this study	4D, S4A
PY7720	alx1-m131-K702E/K705E/K715E/R717E/K720E-mNeonGreen::hphMX6 vid27-F429-flag-natMX6 ura4-D3 ade6-dom?	this study	5F
PY7721	pcp1-mCherry-natMX6 vid27-F429mNeonGreen::kanMX6 ura4-D3 ade6-dom?	this study	S2E-F
SOJ427	GST-GFP-NLS-GFP::ura4+ Nup85-mCherry::ura4+ ura4sj-D3 ade6sj-domE?	Yam et al., 2011	1B, 3G, S1A, S3C
