## Supplementary material for "Components of an ESCRT-independent nuclear envelope assembly pathway": Table S4

### Sheet: Pcp1ColocalizationWithVid27
CellProfiler Pipeline: http://www.cellprofiler.org
Version:5
DateRevision:428
GitHash:
ModuleCount:24
HasImagePlaneDetails:False
Images:[module_num:1|svn_version:'Unknown'|variable_revision_number:2|show_window:False|notes:['To begin creating your project, use the Images module to compile a list of files and/or folders that you want to analyze. You can also specify a set of rules to include only the desired files in your selected folders.']|batch_state:array([], dtype=uint8)|enabled:True|wants_pause:False]
:
Filter images?:Images only
Select the rule criteria:and (extension does isimage) (directory doesnot containregexp "[\\\\/]\\.")
Metadata:[module_num:2|svn_version:'Unknown'|variable_revision_number:6|show_window:False|notes:['The Metadata module optionally allows you to extract information describing your images (i.e, metadata) which will be stored along with your measurements. This information can be contained in the file name and/or location, or in an external file.']|batch_state:array([], dtype=uint8)|enabled:True|want…
Extract metadata?:No
Metadata data type:Text
Metadata types:{}
Extraction method count:1
Metadata extraction method:Extract from file/folder names
Metadata source:File name
Regular expression to extract from file name:^(?P<Plate>.*)_(?P<Well>[A-P][0-9]{2})_s(?P<Site>[0-9])_w(?P<ChannelNumber>[0-9])
Regular expression to extract from folder name:(?P<Date>[0-9]{4}_[0-9]{2}_[0-9]{2})$
Extract metadata from:All images
Select the filtering criteria:and (file does contain "")
Metadata file location:Elsewhere...|
Match file and image metadata:[]
Use case insensitive matching?:No
Metadata file name:
Does cached metadata exist?:No
NamesAndTypes:[module_num:3|svn_version:'Unknown'|variable_revision_number:8|show_window:False|notes:['The NamesAndTypes module allows you to assign a meaningful name to each image by which other modules will refer to it.', '√¢x80x94', 'Load each channel (or stain) as a separate image. If you have a color image composed of different stains, you√¢x80x99ll need to specify the image type as √¢x80x98…
Assign a name to:All images
Select the image type:Color image
Name to assign these images:SPBcolocalization
Match metadata:[]
Image set matching method:Order
Set intensity range from:Image metadata
Assignments count:1
Single images count:0
Maximum intensity:255.0
Process as 3D?:No
Relative pixel spacing in X:1.0
Relative pixel spacing in Y:1.0
Relative pixel spacing in Z:1.0
Select the rule criteria:and (file does contain "test")
Name to assign these images:SPBcolocalization
Name to assign these objects:Cell
Select the image type:Color image
Set intensity range from:Image metadata
Maximum intensity:255.0
Groups:[module_num:4|svn_version:'Unknown'|variable_revision_number:2|show_window:False|notes:['The Groups module optionally allows you to split your list of images into image subsets (groups) which will be processed independently of each other. Examples of groupings include screening batches, microtiter plates, time-lapse movies, etc.']|batch_state:array([], dtype=uint8)|enabled:True|wants_pause…
Do you want to group your images?:No
grouping metadata count:1
Metadata category:None
ColorToGray:[module_num:5|svn_version:'Unknown'|variable_revision_number:4|show_window:True|notes:[]|batch_state:array([], dtype=uint8)|enabled:True|wants_pause:False]
Select the input image:SPBcolocalization
Conversion method:Split
Image type:RGB
Name the output image:OrigGray
Relative weight of the red channel:1.0
Relative weight of the green channel:1.0
Relative weight of the blue channel:1.0
Convert red to gray?:Yes
Name the output image:OrigRed
Convert green to gray?:Yes
Name the output image:OrigGreen
Convert blue to gray?:No
Name the output image:OrigBlue
Convert hue to gray?:Yes
Name the output image:OrigHue
Convert saturation to gray?:Yes
Name the output image:OrigSaturation
Convert value to gray?:Yes
Name the output image:OrigValue
Channel count:1
Channel number:1
Relative weight of the channel:1.0
Image name:Channel1
CorrectIlluminationCalculate:[module_num:6|svn_version:'Unknown'|variable_revision_number:2|show_window:True|notes:['Perform illumination correction using the Regular method and polynomial fitting to create a illumination correction function for the first image. ']|batch_state:array([], dtype=uint8)|enabled:True|wants_pause:False]
Select the input image:OrigGreen
Name the output image:IllumGreen1
Select how the illumination function is calculated:Regular
Dilate objects in the final averaged image?:No
Dilation radius:1
Block size:60
Rescale the illumination function?:Yes
Calculate function for each image individually, or based on all images?:Each
Smoothing method:Fit Polynomial
Method to calculate smoothing filter size:Automatic
Approximate object diameter:10
Smoothing filter size:10
Retain the averaged image?:No
Name the averaged image:IllumBlueAvg
Retain the dilated image?:No
Name the dilated image:IllumBlueDilated
Automatically calculate spline parameters?:Yes
Background mode:auto
Number of spline points:5
Background threshold:2.0
Image resampling factor:2.0
Maximum number of iterations:40
Residual value for convergence:0.001
CorrectIlluminationCalculate:[module_num:7|svn_version:'Unknown'|variable_revision_number:2|show_window:True|notes:['Perform illumination correction using the Regular method and polynomial fitting to create a illumination correction function for the second image. ']|batch_state:array([], dtype=uint8)|enabled:True|wants_pause:False]
Select the input image:OrigRed
Name the output image:IllumRed1
Select how the illumination function is calculated:Regular
Dilate objects in the final averaged image?:No
Dilation radius:1
Block size:60
Rescale the illumination function?:Yes
Calculate function for each image individually, or based on all images?:Each
Smoothing method:Fit Polynomial
Method to calculate smoothing filter size:Automatic
Approximate object diameter:10
Smoothing filter size:10
Retain the averaged image?:No
Name the averaged image:IllumBlueAvg
Retain the dilated image?:No
Name the dilated image:IllumBlueDilated
Automatically calculate spline parameters?:Yes
Background mode:auto
Number of spline points:5
Background threshold:2.0
Image resampling factor:2.0
Maximum number of iterations:40
Residual value for convergence:0.001
CorrectIlluminationApply:[module_num:8|svn_version:'Unknown'|variable_revision_number:5|show_window:True|notes:['Apply the illumination function to the original images and examine the result.']|batch_state:array([], dtype=uint8)|enabled:True|wants_pause:False]
Select the input image:OrigGreen
Name the output image:CorrectedStain1
Select the illumination function:IllumGreen1
Select how the illumination function is applied:Divide
Select the input image:OrigRed
Name the output image:CorrectedStain2
Select the illumination function:IllumRed1
Select how the illumination function is applied:Divide
Set output image values less than 0 equal to 0?:Yes
Set output image values greater than 1 equal to 1?:Yes
Align:[module_num:9|svn_version:'Unknown'|variable_revision_number:3|show_window:True|notes:['(Optional) Since accurate colocalization requires accurate positioning of the features in both images, it is sometimes worth using this module to align the images.', '', 'If aligning the images, it is important to remember that there needs to be sufficient overlap in image features, other than the featur…
Select the alignment method:Mutual Information
Crop mode:Keep size
Select the first input image:OrigStain1
Name the first output image:Stain1
Select the second input image:OrigStain2
Name the second output image:Stain2
MeasureColocalization:[module_num:10|svn_version:'Unknown'|variable_revision_number:5|show_window:True|notes:['The Measure Correlation module measures both the correlation of Stain1 and Stain2 across the entire image. The overall image correlation can give a general sense of how colocalized the features within the images are.', '', 'The correlation measurement is the normalized covariance (covari…
Select images to measure:Stain1, Stain2
Set threshold as percentage of maximum intensity for the images:15.0
Select where to measure correlation:Across entire image
Select objects to measure:
Run all metrics?:Yes
Calculate correlation and slope metrics?:Yes
Calculate the Manders coefficients?:Yes
Calculate the Rank Weighted Colocalization coefficients?:Yes
Calculate the Overlap coefficients?:Yes
Calculate the Manders coefficients using Costes auto threshold?:Yes
Method for Costes thresholding:Accurate
IdentifyPrimaryObjects:[module_num:11|svn_version:'Unknown'|variable_revision_number:15|show_window:True|notes:['Similarly, correlation measurements for individual objects can also be obtained. However, to determine colocalization on per-object basis, the objects within the image must be identified. We first segment the image features into objects, then make comparisons between the individual obj…
Select the input image:OrigGreen
Name the primary objects to be identified:Objects1
Typical diameter of objects, in pixel units (Min,Max):2,15
Discard objects outside the diameter range?:Yes
Discard objects touching the border of the image?:Yes
Method to distinguish clumped objects:Intensity
Method to draw dividing lines between clumped objects:Intensity
Size of smoothing filter:10
Suppress local maxima that are closer than this minimum allowed distance:7.0
Speed up by using lower-resolution image to find local maxima?:Yes
Fill holes in identified objects?:After both thresholding and declumping
Automatically calculate size of smoothing filter for declumping?:Yes
Automatically calculate minimum allowed distance between local maxima?:Yes
Handling of objects if excessive number of objects identified:Continue
Maximum number of objects:500
Use advanced settings?:Yes
Threshold setting version:12
Threshold strategy:Global
Thresholding method:Otsu
Threshold smoothing scale:1.3488
Threshold correction factor:1.3
Lower and upper bounds on threshold:0.0,1.0
Manual threshold:0.0
Select the measurement to threshold with:None
Two-class or three-class thresholding?:Three classes
Log transform before thresholding?:No
Assign pixels in the middle intensity class to the foreground or the background?:Background
Size of adaptive window:50
Lower outlier fraction:0.05
Upper outlier fraction:0.05
Averaging method:Mean
Variance method:Standard deviation
# of deviations:4
Thresholding method:Otsu
IdentifyPrimaryObjects:[module_num:12|svn_version:'Unknown'|variable_revision_number:15|show_window:True|notes:['The settings are identical to the first IdentifyPrimaryObjects, but here we identify the nuclei from Stain 2.']|batch_state:array([], dtype=uint8)|enabled:True|wants_pause:False]
Select the input image:OrigRed
Name the primary objects to be identified:Objects2
Typical diameter of objects, in pixel units (Min,Max):2,15
Discard objects outside the diameter range?:Yes
Discard objects touching the border of the image?:Yes
Method to distinguish clumped objects:Intensity
Method to draw dividing lines between clumped objects:Intensity
Size of smoothing filter:10
Suppress local maxima that are closer than this minimum allowed distance:7.0
Speed up by using lower-resolution image to find local maxima?:Yes
Fill holes in identified objects?:After both thresholding and declumping
Automatically calculate size of smoothing filter for declumping?:Yes
Automatically calculate minimum allowed distance between local maxima?:Yes
Handling of objects if excessive number of objects identified:Continue
Maximum number of objects:500
Use advanced settings?:Yes
Threshold setting version:12
Threshold strategy:Global
Thresholding method:Otsu
Threshold smoothing scale:1.3488
Threshold correction factor:1.0
Lower and upper bounds on threshold:0.0,1.0
Manual threshold:0.0
Select the measurement to threshold with:None
Two-class or three-class thresholding?:Two classes
Log transform before thresholding?:No
Assign pixels in the middle intensity class to the foreground or the background?:Background
Size of adaptive window:50
Lower outlier fraction:0.05
Upper outlier fraction:0.05
Averaging method:Mean
Variance method:Standard deviation
# of deviations:2.0
Thresholding method:Otsu
RelateObjects:[module_num:13|svn_version:'Unknown'|variable_revision_number:5|show_window:True|notes:['If we want to consider objects which touch or overlap each other are considered to be colocalized, this module establishes a √¢x80x98parent-child√¢x80x99 relationship between two sets of objects. A √¢x80x98parent√¢x80x99 object is one that touches, overlaps or encloses a √¢x80x98child√¢x80x99 ob…
Parent objects:Objects1
Child objects:Objects2
Calculate child-parent distances?:Both
Calculate per-parent means for all child measurements?:No
Calculate distances to other parents?:No
Do you want to save the children with parents as a new object set?:No
Name the output object:None
Parent name:None
Parent name:None
Parent name:None
Parent name:None
Parent name:None
Parent name:None
ExpandOrShrinkObjects:[module_num:14|svn_version:'Unknown'|variable_revision_number:2|show_window:True|notes:['If we only want to consider objects whose centroids are N pixels apart, this module shrinks the objects identified in the Stain1 image to a point and names the resultant points ShrunkenObjects1. The second ExpandOrShrinkObjects does the same for Stain2.']|batch_state:array([], dtype=uint…
Select the input objects:Objects1
Name the output objects:ShrunkenObjects1
Select the operation:Shrink objects to a point
Number of pixels by which to expand or shrink:1
Fill holes in objects so that all objects shrink to a single point?:No
Expand or shrink measurement:None
ExpandOrShrinkObjects:[module_num:15|svn_version:'Unknown'|variable_revision_number:2|show_window:True|notes:['If we only want to consider objects whose centroids are N pixels apart, this module shrinks the objects identified in the Stain1 image to a point and names the resultant points ShrunkenObjects1. The second ExpandOrShrinkObjects does the same for Stain2.']|batch_state:array([], dtype=uint…
Select the input objects:Objects2
Name the output objects:ShrunkenObjects2
Select the operation:Shrink objects to a point
Number of pixels by which to expand or shrink:1
Fill holes in objects so that all objects shrink to a single point?:No
Expand or shrink measurement:None
ExpandOrShrinkObjects:[module_num:16|svn_version:'Unknown'|variable_revision_number:2|show_window:True|notes:['We now expand the previously shrunken point objects by 2 pixels, i.e., two pixels are added to either side of the single-pixel object to create new objects which are 5 pixels across, as shown in Fig. 2. These new objects are named ExpandedObjects1 and ExpandedObjects2.']|batch_state:arra…
Select the input objects:ShrunkenObjects1
Name the output objects:ExpandedObjects1
Select the operation:Expand objects by a specified number of pixels
Number of pixels by which to expand or shrink:2
Fill holes in objects so that all objects shrink to a single point?:No
Expand or shrink measurement:None
ExpandOrShrinkObjects:[module_num:17|svn_version:'Unknown'|variable_revision_number:2|show_window:True|notes:['We now expand the previously shrunken point objects by 2 pixels, i.e., two pixels are added to either side of the single-pixel object to create new objects which are 5 pixels across, as shown in Fig. 2. These new objects are named ExpandedObjects1 and ExpandedObjects2.']|batch_state:arra…
Select the input objects:ShrunkenObjects2
Name the output objects:ExpandedObjects2
Select the operation:Expand objects by a specified number of pixels
Number of pixels by which to expand or shrink:2
Fill holes in objects so that all objects shrink to a single point?:No
Expand or shrink measurement:None
RelateObjects:[module_num:18|svn_version:'Unknown'|variable_revision_number:5|show_window:True|notes:['In this case, ExpandedObjects1 are assigned to be parents, with ExpandedObject2 as children. Therefore, objects in ExpandedObjects1 which have children and 2 pixels apart or less are colocalized with objects in ExpandedObjects2.']|batch_state:array([], dtype=uint8)|enabled:False|wants_pause:Fals…
Parent objects:Objects1
Child objects:Objects2
Calculate child-parent distances?:None
Calculate per-parent means for all child measurements?:No
Calculate distances to other parents?:No
Do you want to save the children with parents as a new object set?:No
Name the output object:None
Parent name:None
Parent name:None
Parent name:None
Parent name:None
Parent name:None
Parent name:None
ClassifyObjects:[module_num:19|svn_version:'Unknown'|variable_revision_number:4|show_window:True|notes:['The ClassifyObjects module categorizes objects into bins associated with a particular measurement. In this case, the chosen measurement is the child count for Objects1. The value 0.5 is chosen as the measurement since we want to distinguish between colocalized objects with children (child coun…
Make classification decision based on:Single measurement
Hidden:1
Hidden:1
Select the object to be classified:Objects1
Select the measurement to classify by:Children_Objects2_Count
Select bin spacing:Custom-defined bins
Number of bins:3
Lower threshold:0.0
Use a bin for objects below the threshold?:Yes
Upper threshold:1.0
Use a bin for objects above the threshold?:Yes
Enter the custom thresholds separating the values between bins:0.5
Give each bin a name?:Yes
Enter the bin names separated by commas:NotColocalized,Colocalized
Retain an image of the classified objects?:Yes
Name the output image:ClassifiedClusters
Select a class:None
Name the output objects:ClassifiedObjects
Select the object name:None
Select the first measurement:None
Method to select the cutoff:Mean
Enter the cutoff value:0.5
Select the second measurement:None
Method to select the cutoff:Mean
Enter the cutoff value:0.5
Use custom names for the bins?:No
Enter the low-low bin name:low_low
Enter the low-high bin name:low_high
Enter the high-low bin name:high_low
Enter the high-high bin name:high_high
Retain an image of the classified objects?:No
Enter the image name:None
Save classes as new object sets?:No
Select the location of the classifier model file:Default Output Folder|None
Rules or classifier file name:None
Allow fuzzy feature matching?:No
FilterObjects:[module_num:20|svn_version:'Unknown'|variable_revision_number:10|show_window:True|notes:['The FilterObjects module effectively does the same operation as Classify Objects, but rather than simply assigning a label to each object, FilterObjects removes all objects that do not pass a criterion. Using the same choice of measurement and cutoff as in Classify Objects, only those Objects1 …
Select the objects to filter:Objects1
Name the output objects:ColocalizedObjects
Select the filtering mode:Measurements
Select the filtering method:Limits
Select the objects that contain the filtered objects:None
Select the location of the rules or classifier file:Elsewhere...|
Rules or classifier file name:rules.txt
Class number:1
Measurement count:1
Additional object count:0
Assign overlapping child to:Both parents
Keep removed objects as a separate set?:No
Name the objects removed by the filter:RemovedObjects
Select the measurement to filter by:Children_Objects2_Count
Filter using a minimum measurement value?:Yes
Minimum value:1
Filter using a maximum measurement value?:No
Maximum value:1.0
Allow fuzzy feature matching?:No
MaskObjects:[module_num:21|svn_version:'Unknown'|variable_revision_number:3|show_window:True|notes:['This module masks (i.e., √¢x80x98hides√¢x80x99 from consideration) the pixels of the Objects1 object set which are in common with the Objects2 object set. The result of this operation is the colocalized area as a new object set, named ColocalizedRegions ']|batch_state:array([], dtype=uint8)|enable…
Select objects to be masked:Objects1
Name the masked objects:ColocalizedRegion
Mask using a region defined by other objects or by binary image?:Objects
Select the masking object:Objects2
Select the masking image:None
Handling of objects that are partially masked:Keep overlapping region
Fraction of object that must overlap:0.5
Numbering of resulting objects:Renumber
Invert the mask?:No
MeasureImageAreaOccupied:[module_num:22|svn_version:'Unknown'|variable_revision_number:5|show_window:True|notes:['The MeasureImageAreaOccupied module measure various statistics associated with the area taken up by a feature in an image. In this case, we are concerned with Objects1 and ColocalizedRegion. The module counts all the pixels occupied by an given object set and adds them together for th…
Measure the area occupied by:Objects
Select binary images to measure:
Select object sets to measure:ColocalizedRegion, Objects1
CalculateMath:[module_num:23|svn_version:'Unknown'|variable_revision_number:3|show_window:True|notes:['We divide the area occupied by ColocalizedRegion by the area occupied by Objects1 to get a per-image fraction.']|batch_state:array([], dtype=uint8)|enabled:True|wants_pause:False]
Name the output measurement:Stain1Colocalized
Operation:Divide
Select the numerator measurement type:Image
Select the numerator objects:None
Select the numerator measurement:AreaOccupied_AreaOccupied_ColocalizedRegion
Multiply the above operand by:1.0
Raise the power of above operand by:1.0
Select the denominator measurement type:Image
Select the denominator objects:None
Select the denominator measurement:AreaOccupied_AreaOccupied_Objects1
Multiply the above operand by:1.0
Raise the power of above operand by:1.0
Take log10 of result?:No
Multiply the result by:1.0
Raise the power of result by:1.0
Add to the result:0.0
How should the output value be rounded?:Not rounded
Enter how many decimal places the value should be rounded to:0
Constrain the result to a lower bound?:No
Enter the lower bound:0.0
Constrain the result to an upper bound?:No
Enter the upper bound:1.0
ExportToSpreadsheet:[module_num:24|svn_version:'Unknown'|variable_revision_number:13|show_window:True|notes:['This module is used to export the full set of measurements obtained by the pipeline. Measurements such as object counts, colocalization percentages and area fractions are saved to a per-image file (that is, one value per image); measurements such as colocalized/non-colocalized status and …
Select the column delimiter:Comma (",")
Add image metadata columns to your object data file?:No
Add image file and folder names to your object data file?:Yes
Select the measurements to export:No
Calculate the per-image mean values for object measurements?:No
Calculate the per-image median values for object measurements?:No
Calculate the per-image standard deviation values for object measurements?:No
Output file location:Default Output Folder|
Create a GenePattern GCT file?:No
Select source of sample row name:Metadata
Select the image to use as the identifier:None
Select the metadata to use as the identifier:None
Export all measurement types?:No
Press button to select measurements:
Representation of Nan/Inf:NaN
Add a prefix to file names?:No
Filename prefix:MyExpt_
Overwrite existing files without warning?:No
Data to export:Image
Combine these object measurements with those of the previous object?:No
File name:DATA.csv
Use the object name for the file name?:Yes
